# An atypical F-type ATPase is necessary for the function of the antibody cleavage system MIB-MIP in mycoplasmas

**DOI:** 10.64898/2025.12.04.692339

**Authors:** Julien Berlureau, Robin Anger, Emilie Beaulieu, Geraldine Gourgues, Laure Bataille, Jade Jaubert, Carole Lartigue, Pascal Sirand-Pugnet, Yonathan Arfi

**Affiliations:** Univ. Bordeaux, INRAE, UMR BFP, F-33882, Villenave d’Ornon, France; Univ. Bordeaux, Bordeaux Proteome, Bordeaux, France

## Abstract

Mycoplasmas are genome-reduced, parasitic bacteria colonizing a broad range of organisms, including most livestock species and humans. They are often pathogenic, and have evolved an arsenal of mechanisms to counter their host’s immune response. Among these, the Mycoplasma Immunoglobulin Binding/Protease (MIB-MIP) system appears to be particularly important, and is conserved in the majority of mycoplasma species. Through genomics analysis, we show that MIB-MIP systematically co-occurs with a cluster of 7 coding sequences corresponding to an atypical Type 3 F-ATPase termed “F_1_-like X_0_”. Working in the model organism *Mycoplasma mycoides* subsp. *capri*, we first performed a proteomics analysis to confirm that this ATPase is indeed expressed. We then generated two mutant strains in which the putative ATPase was either fully deleted, or rendered catalytically inactive through replacement of a conserved lysine residue in the Walker A motif of the ATPase β-like subunit. Functional assays in presence of immune serum showed that both mutants are unable to protect themselves from agglutination by immunoglobulins despite the MIB-MIP system still being present. We then attempted to affinity-purify the atypical F_1_-like X_0_ ATPase from the membrane of its native host. Although the complex appears to be labile, under cross-linking conditions we were able to co-purify all its predicted components, as well as both MIB and MIP. These results allow us to attribute a function to Type 3 F-ATPase, namely to participate in the evasion from the humoral immune response in mycoplasmas, in conjunction with the MIB-MIP system through a currently unknown mechanism.
