## Supplementary Table 3 for "An atypical F-type ATPase is necessary for the function of the antibody cleavage system MIB-MIP in mycoplasmas"

### Sheet: Sheet 1
Table S3: list of the SNPs and INDELS detected in the genomes of Mmc mutant strains when compared to the referene genome of Mmc 1.1
Mutation type	Strain	Contig	Position in contig	SNP pattern/INDEL size	SNP/INDEL impact
SNP	Mmc ΔATPase	Mmc 1.1 reference	94929	GA	23S rRNA
		Mmc 1.1 reference	94933	TC	23S rRNA
		Mmc 1.1 reference	94935	CT	23S rRNA
		Mmc 1.1 reference	126406	CT	MMCAP2_0091 putative lipoprotein
		Mmc 1.1 reference	126407	TC	MMCAP2_0091 putative lipoprotein
		Mmc 1.1 reference	126424	TG	MMCAP2_0091 putative lipoprotein
		Mmc 1.1 reference	126427	GC	MMCAP2_0091 putative lipoprotein
		Mmc 1.1 reference	126428	CT	MMCAP2_0091 putative lipoprotein
		Mmc 1.1 reference	126474	CT	MMCAP2_0091 putative lipoprotein
		Mmc 1.1 reference	417002	CT	Intergenic
	Mmc 0575-recode	Mmc 1.1 reference	705092	CT	Non-synonymous recoding of MMCAP2_0575
		Mmc 1.1 reference	705094	AT
		Mmc 1.1 reference	705095	GC
		Mmc 1.1 reference	705096	AC
	Mmc 0575-K152A	Mmc 1.1 reference	704647	AT	MMCAP2_0575 K152A
		Mmc 1.1 reference	704648	GT
		Mmc 1.1 reference	704649	CT
		Mmc 1.1 reference	705092	CT	Non-synonymous recoding of MMCAP2_0575
		Mmc 1.1 reference	705094	AT
		Mmc 1.1 reference	705095	GC
		Mmc 1.1 reference	705096	AC
		Mmc 1.1 reference	736026	CA	MMCAP2_0592 DUF213 L-H
		Mmc 1.1 reference	964574	TC	MMCAP2_0815 IS1296 transposase Silent
INDEL	Mmc 0575-recode	Mmc 1.1 reference	432027	3	MMCAP2_0339 - Insertion Asn codon in poly Asn stretch
		Mmc 1.1 reference	909827	1	Intergenic
		Mmc 1.1 reference	1068371	1	Intergenic
		Mmc 0575-recode	116467	2	MMCAP2_0086 - frameshift, premature termination 4 AA from Cter
		Mmc 0575-recode	120702	1	Intergenic
		Mmc 0575-recode	130436	3	Intergenic
		Mmc 0575-recode	424771	1	Intergenic
		Mmc 0575-recode	425628	1	Intergenic
		Mmc 0575-recode	736676	2	MMCAP2_0590 - frameshift, premature termination mid-protein
		Mmc 0575-recode	820396	1	Intergenic
	Mmc 0575-K152A	Mmc 1.1 reference	432027	3	MMCAP2_0339 - Insertion Asn codon in poly Asn stretch
		Mmc 1.1 reference	587064	1	Intergenic
		Mmc 1.1 reference	1073209	1	Intergenic
		Mmc 0575-K152A	116467	1	MMCAP2_0086 - frameshift, premature termination 4 AA from Cter
		Mmc 0575-K152A	125189	2	Intergenic
		Mmc 0575-K152A	127721	1	Intergenic
		Mmc 0575-K152A	130435	2	Intergenic
		Mmc 0575-K152A	424771	1	Intergenic
		Mmc 0575-K152A	736697	2	MMCAP2_0590 - frameshift, premature termination last third Cter
		Mmc 0575-K152A	779788	1	Intergenic
	Mmc ΔATPase	Mmc 1.1 reference	92805	1	23S rRNA
		Mmc 1.1 reference	130439	2	Intergenic
		Mmc 1.1 reference	155617	1	Intergenic
		Mmc 1.1 reference	363030	1	Intergenic
		Mmc 1.1 reference	425635	1	Intergenic
		Mmc 1.1 reference	432027	3	MMCAP2_0339 - Insertion Asn codon in poly Asn stretch
		Mmc 1.1 reference	587064	1	Intergenic
		Mmc 1.1 reference	863565	1	Intergenic
		Mmc 1.1 reference	909838	2	Intergenic
		Mmc 1.1 reference	1023073	1	Intergenic
		Mmc 1.1 reference	1068367	1	Intergenic
		Mmc 1.1 reference	1073209	1	Intergenic
		Mmc ΔATPase	35533	1	IS1296
		Mmc ΔATPase	35553	1
		Mmc ΔATPase	35597	1
		Mmc ΔATPase	35608	1
		Mmc ΔATPase	35714	1
		Mmc ΔATPase	35756	1
		Mmc ΔATPase	35793	1
		Mmc ΔATPase	35818	1
		Mmc ΔATPase	36114	1
		Mmc ΔATPase	92742	1	23S rRNA
		Mmc ΔATPase	92761	1
		Mmc ΔATPase	94919	3
		Mmc ΔATPase	126119	1	Intergenic
		Mmc ΔATPase	126150	1	Intergenic
		Mmc ΔATPase	126161	1	MMCAP2_0091
		Mmc ΔATPase	126280	7
		Mmc ΔATPase	126288	1
		Mmc ΔATPase	126326	1
		Mmc ΔATPase	126357	1
		Mmc ΔATPase	126368	1
		Mmc ΔATPase	126381	7
		Mmc ΔATPase	126395	5
		Mmc ΔATPase	126403	4
		Mmc ΔATPase	126427	3
		Mmc ΔATPase	126459	3
		Mmc ΔATPase	126546	15
		Mmc ΔATPase	127658	12
		Mmc ΔATPase	393094	1	IS1296
		Mmc ΔATPase	393139	1
		Mmc ΔATPase	393159	1
		Mmc ΔATPase	393203	1
		Mmc ΔATPase	393214	1
		Mmc ΔATPase	393320	2
		Mmc ΔATPase	393361	1
		Mmc ΔATPase	393398	1
		Mmc ΔATPase	393423	1
		Mmc ΔATPase	393723	1
		Mmc ΔATPase	557291	1	IS1296
		Mmc ΔATPase	646752	1	23S rRNA
		Mmc ΔATPase	646771	2
		Mmc ΔATPase	646951	1
		Mmc ΔATPase	646985	1
		Mmc ΔATPase	647593	1
		Mmc ΔATPase	703625	8529	Deletion of the F1-like X0 cluster
		Mmc ΔATPase	1000943	1	IS1296
		Mmc ΔATPase	1001001	1
		Mmc ΔATPase	1001055	1
		Mmc ΔATPase	1001210	1
		Mmc ΔATPase	1001261	1
		Mmc ΔATPase	1001298	1
		Mmc ΔATPase	1001340	1
