## Supplementary Table 6 for "An atypical F-type ATPase is necessary for the function of the antibody cleavage system MIB-MIP in mycoplasmas"

### Sheet: Microbial strains
Table S6: list of the microbial strains, oligonucleotides, plasmids and western blotting antibodies used in this study
Strain name	Comments	Source
Escherichia coli strains
Escherichia coli NEB5-alpha	Commercial strain, derived from strain DH5α, and used for plasmid cloning, maintenance and propagation. Genotype: fhuA2 Δ(argF-lacZ)U169 phoA glnV44 Φ80 Δ(lacZ)M15 gyrA96 recA1 relA1 endA1 thi-1 hsdR17	NEB
Saccharomyces cerevisiae strains
Saccharomyces cerevisiae W303-1a	Laboratory strain, used for cloning and edition of Mycoplasma sp. Genomes. Genotype: MATa ade2-1 ura3-1 his3-11 trp1-1 leu2-3 leu2-112 can1-100	doi.org/10.1126/science.1173759
Saccharomyces cerevisiae W303-1a – Mmc 1.1	Saccharomyces cerevisiae W303-1a derivative, carries the chromosome of Mycoplasma mycoides subsp. capri strain GM12::YCpMmc1.1	doi.org/10.1126/science.1173759
Saccharomyces cerevisiae W303-1a – Mmc ΔMIB-MIP	Saccharomyces cerevisiae W303-1a derivative, carries the chromosome of Mycoplasma mycoides subsp. capri strain GM12::YCpMmc1.1-ΔMMMCAP2_0589-0582	doi.org/10.1126/sciadv.abf2403
Saccharomyces cerevisiae W303-1a – Mmc ΔATPase	Saccharomyces cerevisiae W303-1a derivative, carries the chromosome of Mycoplasma mycoides subsp. capri strain GM12::YCpMmc1.1-ΔMMMCAP2_0581-0575	This study
Saccharomyces cerevisiae W303-1a – Mmc 0575-recoded	Saccharomyces cerevisiae W303-1a derivative, carries the chromosome of Mycoplasma mycoides subsp. capri strain GM12::YCpMmc1.1-ΔMMMCAP2_0581-0575	This study
Saccharomyces cerevisiae W303-1a – Mmc 0575-K152A	Saccharomyces cerevisiae W303-1a derivative, carries the chromosome of Mycoplasma mycoides subsp. capri strain GM12::YCpMmc1.1-ΔMMMCAP2_0581-0575	This study
Saccharomyces cerevisiae W303-1a – Mmc Rational Operon	Saccharomyces cerevisiae W303-1a derivative, carries the chromosome of Mycoplasma mycoides subsp. capri strain GM12::YCpMmc1.1-ΔMMMCAP2_0589-0574	doi.org/10.1126/sciadv.abf2403
Saccharomyces cerevisiae W303-1a – Mmc Rational Operon 0577-ALFA96	Saccharomyces cerevisiae W303-1a derivative, carries the chromosome of Mycoplasma mycoides subsp. capri strain GM12::YCpMmc1.1-ΔMMMCAP2_0589-0574 and carrying an ALFA-tag version of MMCAP2_0577 from its native locus	This study
Mycoplasma strains
Mycoplasma capricolum subsp. capricolum strain CK ΔRE	Mcap ΔRE: Mutant strain used as recipient cell for the genome transplantation process	doi.org/10.1126/science.1173759
Mycoplasma mycoides subsp. capri strain GM12	Mmc GM12: Wild type strain	doi.org/10.1126/science.1173759
Mycoplasma mycoides subsp. capri strain GM12::YCpMmc1.1	Mmc 1.1: Mutant derived from Mmc GM12. Carries a Yeast Centromeric plasmid bearing a His6 and TetM, integrated between the loci MMCAP2_0016 and MMCAP2_0017	doi.org/10.1126/science.1173759
Mycoplasma mycoides subsp. capri strain GM12::YCpMmc1.1-ΔMMCAP2_0589-0582	Mmc ΔMIB-MIP: Mutant derived from Mmc 1.1. by marker-less deletion of the region encoding the four MIBs and MIPs	This study
Mycoplasma mycoides subsp. capri strain GM12::YCpMmc1.1-ΔMMCAP2_0581-0575	Mmc ΔATPase: Mutant derived from Mmc 1.1. by marker-less deletion of the region encoding the F1-X0 ATPase	This study
Mycoplasma mycoides subsp. capri strain GM12::YCpMmc1.1-MMCAP2_0575-recoded	Mmc 0575-recode: Mutant derived from Mmc 1.1. by marker-less synonymal recoding of amino-acids xxxx-xxxx of MMCAP2_0575	This study
Mycoplasma mycoides subsp. capri strain GM12::YCpMmc1.1-MMCAP2_0575-K152A	Mmc 0575-K152A: Mutant derived from Mmc 1.1. by marker-less edition (Lysine 152 to Alanine) of MMCAP2_0575	This study
Mycoplasma mycoides subsp. capri strain GM12::YCpMmc1.1-Rational Operon	Mmc Rational Operon: Mutant derived from Mmc 1.1. by marker-less edition (deletion of loci MMCAP2_0589-MMCAP2_0584)	This study
Mycoplasma mycoides subsp. capri strain GM12::YCpMmc1.1-Rational Operon 0577-ALFA96	Mmc Rational Operon 0577-ALFA96: Mutant derived from Mmc Rational Operon. by marker-less edition (insertion of the coding sequence for an ALFA tag after residue 96 of MMCAP2_0577)	This study

### Sheet: Oligonucleotides
Name	Sequence (5’-3’)	Comment	Source
Cloning of plasmids for gRNA expression
pgRNA_0577_1_F	TTTTAACTGGGTTTTAGAGCTAGAAATAGC	Cloning of the plasmid pgRNA_0577_1	This study
pgRNA_0577_1_R	CACTTCAAGGGATCATTTATCTTTCACTGC
pgRNA_0577_2_F	AAAAACCAAAGTTTTAGAGCTAGAAATAGC	Cloning of the plasmid pgRNA_0577_2	This study
pgRNA_0577_2_R	GTTGACTAAAGATCATTTATCTTTCACTGC
pgRNA_0577_96_F	CTAAAGAATTGTTTTAGAGCTAGAAATAGC	Cloning of the plasmid pgRNA_0577_96	This study
pgRNA_0577_96_F	ATATCTCGGGGATCATTTATCTTTCACTGC
pgRNA_0575-3_F	aaataatgaaGTTTTAGAGCTAGAAATAGC	Cloning of the plasmid pgRNA_0575_3	This study
pgRNA_0575-3-R	atctcctaatGATCATTTATCTTTCACTGC
T3	GCGCAATTAACCCTCACTAAAG	Colony PCR screening of pgRNA plasmids	doi.org/10.1021/acssynbio.5b00196
T7	TAATACGACTCACTATAGGG
DNA cassettes and recombination templates
Patch-ΔATPase_F	GTACACAAAACTAAAAACTTTCATCTATTCAAGGAGACAAGATAATTTTAGATAATAAAAGCAAGACTTAAAGTCTTGCTTTTTTACTAA	Annealing to form the 90 bp patch - used in the production of Mmc ΔATPase mutant	This study
Patch-ΔATPase_R	TTAGTAAAAAAGCAAGACTTTAAGTCTTGCTTTTATTATCTAAAATTATCTTGTCTCCTTGAATAGATGAAAGTTTTTAGTTTTGTGTAC
0576_Nt_Fwd_V2	ATGAATATAAAAACAAATAGCAAACATACATCACC	Amplification of the Mmc locus MMCAP2_0576-MMCAP2_0575 for cloning of pGEMT_0576-0575	This study
0575_Ct_Rev_V2	TTATAATCCTAATTCTTCATCAGTTTTTAAAT CTAAAGC
Qck_XbaI-0575_F	AATAATGAACtctagaATTTTAAGTATATCTGGTGATG	Quick change edition of plasmid pGEMT_0576-0575 to introduce mutation G3S K4R in MMCAP2_0575 (gRNA target recoding)	This study
Qck_XbaI-0575_R	TATCTCCTAATTTTTTAGCAG
Qck_0575_K152A_F	agcACCAACACCAGCTCC	Quick change edition of plasmid pGEMT_0576-0575 to introduce mutation K152A in MMCAP2_0575	This study
Qck_0575_K152A_R	ACAGTTTTAATGAAAGAAATCATTTTTAATG
0577-BglII_F	GATCAGATCTATGAAAAAAAATAAATTATTATCTAAATCATATAAAATAGC	Amplification of the locus MMCAP2_0577 to clone it in the plasmid pMycoExp via restriction by BglII and ligation	This study
0577-BglII_R	GATCAGATCTTTATCCTTTCAATCCTATTATTAATAAAATAATTG
0577_ALFA96_F	GCGCCGCCGCCTGACCGAACCGAAAGAATTCGGAACTTTTAAAG	Quick change edition of pMyco_Exp_0577 to add the ALFA tag after residue 96	This study
0577_ALFA96_R	AGTTCTTCTTCCAGGCGGCTCGGAGATATCTCGGGTTTTCC
ALFA_F	ATGAAAAAAAATAAATTATTATCTAAATC	Amplification of the edition cassette from plasmid pMT85_GentaR_Psynmyco_0577-ALFA96	This study
ALFA_R	CTATAGCGGTATCAACC
Yeast clones and mycoplasma transplant screening
811aR1	TTGTTCATTACTTGCACCGATTAC	Multiplex PCR to assess the genomic integrity of Mmc	doi.org/10.1126/science.1173759
799aF2	GTCAAGTTCTTTTCATACCACTAC
900F-2	GAAGTATGATTTCCAGAACAAAAC
901R2	AACTAGCTCCGTGTTGCTTTG
600F	TAGCTGTTTGCTTGCTAAGGTC
601R	TGGGTTTGTATTTAGTAGTAGTGC
1000F2	TGTAGATCTGCCAAGTAAGTCTC
1001R2	CCTGTAATTTGTTTGATTGCTTG
2aR2	ATGGTCAAGTTCCTGTAGCTAC
1104F2	AGGTGTGTTATCTTTGTGATTAGC
100F	GTAATTGAACCTAATTCTTTTTCTAATC
101R	GGACTTGGTGGAATTAGACATC
500F	AACCATCTGCACCAGATAGTTC
501R	AGTGGTATATTTAGTTTAGCAAAACC
200F	TCAGCTTATTTAGCTACAAATTCTG
201R	GAAGAAGATACTTCATGAACAAATG
300F	AGAAGATATTGCAGATGCAGAAG
301R	AGTTGCATTGCTTGAACTAGTTG
400F	AAACTAGACAAAATGAAGATGGAAG
401R1	CTTCATCATCTTCATATCAAGGAC
Check del ATP F	GTGCCGCGCGGCAGCTATATCACGCATCAAACGAAA	Simplex PCR to check the deletion of the loci MMCAP2_0581-0575	This study
Check del ATP R	TTTCGGGCTTTGTTAAAAATACAATTGATCAATCTAGTGTTG
0576_Nt_Fwd_V2	ATGAATATAAAAACAAATAGCAAACATACAT CACC	Simplex PCR to check the edition of the loci MMCAP2_0575	This study
0575_Ct_Rev_V2	TTATAATCCTAATTCTTCATCAGTTTTTAAAT CTAAAGC
Verif_ALFA_F	AGTTCTTCTTCCAGGCGGCT	Simplex PCR to check the edition of the loci MMCAP2_0577	This study
Verif_ALFA_R	TGGTGTTGACTGGATTTATGAAGA

### Sheet: Plasmids
Plasmid name	Comments	Source
p414-TEF1p-Cas9-CYC1t	pCas9: Constitutive expression of Streptococcus pyogenes Cas9 in S. cerevisiae.	doi.org/10.1021/acssynbio.5b00196
p426-SNR52p-gRNA.Y-SUP4t	pgRNA: Constitutive expression of a gRNA in S. cerevisiae.	doi.org/10.1021/acssynbio.5b00196
p426-SNR52p-gRNA_0577_1.Y-SUP4t	pgRNA_0577_1 targeting MMCAP2_0577 (protospacer: CCTTGAAGTGTTTTAACTGG)	This study
p426-SNR52p-gRNA_0577_2.Y-SUP4t	pgRNA_0577_2 targeting MMCAP2_0577 (protospacer: TTTAGTCAACAAAAACCAAA)	This study
p426-SNR52p-gRNA_0575-3.Y-SUP4t	pgRNA_0575-3 targeting MMCAP2_0575 (protospacer: ATTAGGAGATAAATAATGAA)	This study
pGEMT 0576-0575	Propagation of the Mmc locus MMCAP2_0576-MMCAP2_0575	This study
pGEMT 0576-0575-recode + K152A	Propagation of the recombination patch 0575-recode	This study
pGEMT 0576-0575-recode	Propagation of the recombination patch 0575-recode + K152A	This study
p426-SNR52p-gRNA_0577_96.Y-SUP4t	pgRNA_0577_96 targeting MMCAP2_0577 (protospacer: CCCGAGATATCTAAAGAATT)	This study
pMycoExp	OriC plasmid for Mmc	doi.org/10.1093/nar/gkg848
pMycoExp_0577	Derivative of pMycoExp carrying the Mmc locus MMCAP2_0577	This study
pMycoExp_0577-ALFA96	Derivative of pMycoExp_0577 carrying the Mmc locus MMCAP2_0577 tagged by addition of the ALFA tag after residue 96	This study

### Sheet: Western blot antibodies
Antibody name	Western Blotting parameters (dilution factor, duration, temperature)	Comment	Source
Rabbit Anti-Goat IgG, Fc fragment specific	1/2000 in Blocking Buffer, 1 hour, room temperature	Primary antibody	Jackson Immuno Research 305-005-008 lot 121544
Rabbit Anti-goat IgM (μ-chain specific)	1/2000 in Blocking Buffer, 1 hour, room temperature	Primary antibody	Sigma SAB3700333 lot R14559
Mouse anti-ALFA tag hybrid rHcAb	1/2000 in Blocking Buffer, 1 hour, room temperature	Primary antibody	Nanotag N1582
Rabbit anti-MSC_0618	1/1000 in Blocking Buffer, 1 hour, room temperature	Primary antibody, cross-reactive with MMCAP2_0575	doi.org/10.1371/journal.pone.0038793
Goat anti-rabbit (whole molecule) HRP conjugated	1/10000 in Blocking Buffer, 1 hour, room temperature	Secondary antibody	Sigma A0545 lot 022M4811 or 069MV4835V
Goat anti-mouse (Fc specific) HRP conjugated	1/10000 in Blocking Buffer, 1 hour, room temperature	Secondary antibody	Sigma A0168 lot 068M4764V
Chrompure goat IgG whole molecule	N/A	Positive control in anti-goat IgG western blot	Jackson Immuno Research 005-000-003 lot 135249
Goat IgM whole molecule	N/A	Positive control in anti-goat IgM western blot	Rockland Immunochemicals 005-0107 lot 37398
